# A novel protein complex that regulates active DNA demethylation in *Arabidopsis*

**DOI:** 10.1101/2020.02.21.958371

**Authors:** Pan Liu, Wen-Feng Nie, Xiansong Xiong, Yuhua Wang, Yuwei Jiang, Pei Huang, Xueqiang Lin, Guochen Qin, Huan Huang, Qingfeng Niu, Jiamu Du, Zhaobo Lang, Rosa Lozano-Duran, Jian-Kang Zhu

**Author notes:** These authors contributed equally (Pan Liu, Wen-Feng Nie).

## Abstract

Active DNA demethylation is critical for altering DNA methylation patterns and regulating gene expression. The 5-methylcytosine DNA glycosylase/lyase ROS1 initiates a base excision repair pathway for active DNA demethylation and is required for the prevention of DNA hypermethylation at thousands of genomic regions in *Arabidopsis*. How ROS1 is regulated and targeted to specific genomic regions is not well understood. Here, we report the discovery of an *Arabidopsis* protein complex that contains ROS1, regulates *ROS1* gene expression, and likely targets the ROS1 protein to specific genomic regions. ROS1 physically interacts with a WD40 domain protein (RWD40), which in turn interacts with a methyl-DNA binding protein (RMB1) as well as with a zinc finger and homeobox domain protein (RHD1). RMB1 binds to DNA that is methylated in any sequence context, and this binding is necessary for its function *in vivo*.Loss-of-function mutations in *RWD40, RMB1*, or *RHD1* cause DNA hypermethylation at several tested genomic regions independently of the known ROS1 regulator IDM1. Because the hypermethylated genomic regions include the DNA methylation monitoring sequence in the *ROS1* promoter, plants mutated in *RWD40, RMB1*, or *RHD1* show increased *ROS1* expression. Importantly, ROS1 binding to the *ROS1* promoter requires RWD40, RMB1, and RHD1, suggesting that this complex dictates ROS1 targeting to this locus. Our results demonstrate that ROS1 forms a protein complex with RWD40, RMB1, and RHD1, and that this novel complex regulates active DNA demethylation at several endogenous loci in *Arabidopsis*.
