## Supplement Table 3 for "A novel protein complex that regulates active DNA demethylation in *Arabidopsis*"

### Sheet: Sheet3
Primer Name	Sequence	Purpose
RWD40 GT-F	GATTGGAGCAAGATTCAGGTG	Genotyping
RWD40 GT-R	AACCTCCCTGCAGAAGAAAAC	Genotyping
RMB1 GT-F	TTCCACCAACTATTACGGCG	Genotyping
RMB1 GT-R	GGTTTCCACCAACATAACCA	Genotyping
RHD GT-F	TTGCGAACAAAAACAAGATGG	Genotyping
RHD GT-R	GCGTTACTGAGACGGTTCTTG	Genotyping
LBb1.3	ATTTTGCCGATTTCGGAAC	Genotyping
RWD40 RT-F	CACCTCTGTTCAGAAGTCAAC	Real-time PCR
RWD40 RT-R	GCTACCTTCTCAAAATTCTTTAGA	Real-time PCR
RMB1 RT-F	GTGTGTTTGAAGATGAGGATC	Real-time PCR
RMB1 RT-R	TCTTTTCAAAAGACTCGACTAG	Real-time PCR
ROS1 RT-F	ATGAAAGCCGAACTTGAGAG	Real-time PCR
ROS1 RT-R	ACGAGCTGACTCATTTATTGC	Real-time PCR
UBQ RT-F	CGTCTTCGTGGTGGTTTCTAA	Real-time PCR
UBQ RT-R	GGATTATACAAGGCCCCAAAA	Real-time PCR
SUC2 RT-F	TGCCTCAAGGCTCTCTTAACTT	Real-time PCR
SUC2 RT-R	TGGAGAGGTATTTATAGGAAGAGAAGG	Real-time PCR
RHD RT-F	AACCCATTTGCCGTGAAAC	Semi real-time PCR
RHD RT-R	ATCAATTATAATTTTATCCT	Semi real-time PCR
DT-77-F	TGACCTGCATAGGCTATAACACA	CHOP PCR
DT-77-R	ATTGGAATCAATCCGAGTGG	CHOP PCR
DT-75-F	CATGTTGGAAATTTTGTACCCG	CHOP PCR
DT-75-R	GAGTATTATGAAGGAGCTCTACGA	CHOP PCR
DT-76-F	GAACCTGAGTGCTGAAGGTTACTC	CHOP PCR
DT-76-R	CAAGATTCAATACTTTACGACATG	CHOP PCR
DT-78-F	GTACGTTTACACGTGTATTTTATT	CHOP PCR
DT-78-R	GTAGCGTCTCGTTGCAATTCAAC	CHOP PCR
At5G39160 CP-F	ACAGAAGTCTTGGAGTGGACTTGG	CHOP PCR
At5G39160 CP-R	GGTCAGTCCATTATTGATTATTCC	CHOP PCR
At4g18380 CP-F	CAACTAATTCAAACGAAGGAA	CHOP PCR
At4g18380 CP-R	CGTCGGAGATAACGCAATCG	CHOP PCR
At4G00660 CP-F	GTGCAATTCTGATGAAGTAT	CHOP PCR
At4G00660 CP-R	ATCACAAACCTCTAAACACT	CHOP PCR
At5G55875 CP-F	GTCAACAGAAATGTTGAATG	CHOP PCR
At5G55875 CP-R	CGAGTCTTTGTTCTTCTCTC	CHOP PCR
At1G35140 CP-F	GGTTCTGTTTGGTTTCAGTT	CHOP PCR
At1G35140 CP-R	GAGCATTTGCATTAGTTAAC	CHOP PCR
At4g18380 BS-F	TAATTTAAATGAAGGAAATATGTGAGAAAT	Bisulfite sequencing
At4g18380 BS-R	CACAAACAAAAACATTTTCAACTTAAAAAATT	Bisulfite sequencing
At4G00660 BS-F	GATGAAGTATAAAAATATTAGAGAAATATTTTG	Bisulfite sequencing
At4G00660 BS-R	CACAAACCTCTAAACACTAATAACCAAAAACTC	Bisulfite sequencing
At5G55875 BS-F	GAAATGTTGAATGTATTTTAAGTTAAATGTAAA	Bisulfite sequencing
At5G55875 BS-R	TCTTCTCTCACAACACAAAAATAAATTTCTC	Bisulfite sequencing
At1G35140 BS-F	GGTTTTAGTTTAGTTATGATTTTTGTAGGTTA	Bisulfite sequencing
At1G35140 BS-R	CTACTAATAAATATATCTTTAAAATTTAATAT	Bisulfite sequencing
At5G39160 BS-F	CCATTCACACTATATACAACCTATATTCTTCCTAT	Bisulfite sequencing
At5G39160 BS-R	CCATTCACACTATATGCAACCTATATTCTTCCTAT	Bisulfite sequencing
ROS1pro BS-F	TTTGATGATAAATTTATAAATAAAGTT	Bisulfite sequencing
ROS1pro BS-R	ATCACTAATACTTCATTTCTTCTCTT	Bisulfite sequencing
RMB1 M1-F	CGCCGGATTGGCTTCCCGTCGGTGGGATTGCTCAC	Site direct mutagenesis
RMB1 M1-R	TTAGAACTGTAGAGTGAGCAATCCCACCGACGGGA	Site direct mutagenesis
RMB1 M2-F	TAAAACGCGGTCGTCAAACTAGGACATTCACGCAATT	Site direct mutagenesis
RMB1 M2-R	CTTTTTCCCTGTTCTCAATTGCGTGAATGTCCTAGTT	Site direct mutagenesis
RMB1 M3-F	CAATTGAGAACAGGGAAAAAGTTATCTGCAAAGGATC	Site direct mutagenesis
RMB1 M3-R	AATGTACTCAAGAACTTGATCCTTTGCAGATAACTTTT	Site direct mutagenesis
RMB1 M4-F	TTGAGAACAGGGAAAAAGTTATCTACAACGGATCAAG	Site direct mutagenesis
RMB1 M4-R	TTTAATGTACTCAAGAACTTGATCCGTTGTAGATAACT	Site direct mutagenesis
AD-ROS1-F	ATCCGGAATTCATGGAGAAACAGAGGAGAGAA	Yeast two hybrid
AD-ROS1-R	CCGCTCGAGTTAGGCGAGGTTAGCTTGTTG	Yeast two hybrid
AD-ROS1-N-R	ATACGCGTCGACTGATTCATGGGCTGAGATGG	Yeast two hybrid
AD-ROS1-C-F	ATCCGGAATTCGTTGACAAAACCACGGATTC	Yeast two hybrid
AD-ROS1-ELD-F	ATCCGGAATTCCAATTGGAGGAAAGGAGATTT	Yeast two hybrid
AD-ROS1-ELD-R	ATACGCGTCGACGCTCAAACTCTCCACTTCTTC	Yeast two hybrid
AD/BD-RWD40-F	GGGAATTCCATATGATGATCTTAGACGAGAAGAATC	Yeast two hybrid
AD/BD-RWD40-R	CGCGGATCCTCAGTAACTATGATCTGAGTCAT	Yeast two hybrid
AD-LI-CT-R	ATAACGCGTCGACTCACGGTGCTTTGTCCACACAACA	Yeast two hybrid
AD-2LI-CT-R	ATACGCGTCGACTCAGCCACAAAGATATGACACTA	Yeast two hybrid
AD-WD40-F	ATACTAGCTAGCACACCATCTTCTATGAAATTTT	Yeast two hybrid
AD/BD-RMB1-F	ATACCGGAATTCATGTTACGTCAGCTTCCACCAA	Yeast two hybrid
AD/BD-RMB1-R	ATAACGCGTCGACTTAGTGTCCTGCAACTGTTGGT	Yeast two hybrid
AD/BD-RMB1-MBD-R	AACGCGTCGACTTAGACTAGGTTAGATACAACATG	Yeast two hybrid
AD-RMB1-C-F	CCGGAATTCGAGTCTTTTGAAAAGAAAACC	Yeast two hybrid
AD-RMB1-C-501-548aa-F	ATCCGGAATTCTCCGACATCAAAATCTCACT	Yeast two hybrid
AD/BD-RHD1-F	GGGAATTCCATATGATGGATGAGATAAAACCAAAGAAAG	Yeast two hybrid
AD/BD-RHD1-P1-R	ATACCGCTCGAGTCACGGTGGTGGCGCGTGATGAG	Yeast two hybrid
AD/BD-RHD1-P2-R	ATACCGCTCGAGTCACTTTCCTTCGCTTTTTCCAC	Yeast two hybrid
AD/BD-RHD1-P3-F	ATAGGAATTCCATATGATCCTCGACTCAATCTTCAA	Yeast two hybrid
AD/BD-RHD1-P5-F	ATAGGGAATTCCATATGAAGAAGAAGAAGGAGAAGGA	Yeast two hybrid
AD/BD-RHD1-R	ACCGCTCGAGTCATTCATCAATTATAATTTTATCCTTGTG	Yeast two hybrid
YFP-N-ROS1-F	ATTTACGAACGATAGTTAATTAACATGGAGAAACAGAGGAGAGAAGAA	BiFC
YFP-N-ROS1-R	ACTGCCACCTCCTCCACTAGTGGCGAGGTTAGCTTGTTGTCCCTT	BiFC
YFP-C-RWD40-F	ATTTACGAACGATAGTTAATTAACATGATCTTAGACGAGAAGAATCG	BiFC
YFP-C-RWD40-R	ACTGCCACCTCCTCCACTAGTGGCGAGGTCAGTAACTATGATCTGAGTCAT	BiFC
YFP-C/N-RMB1-F	ATTTACGAACGATAGTTAATTAACATGTTACGTCAGCTTCCACCAAC	BiFC
YFP-C/N-RMB1-R	ACTGCCACCTCCTCCACTAGTGGCGAGGTTAGTGTCCTGCAACTGTTGGTAG	BiFC
YFP-C/N-RHD1-F	ATTTACGAACGATAGTTAATTAACATGGATGAGATAAAACCAAAGAAA	BiFC
YFP-C/N-RHD1-R	ACTGCCACCTCCTCCACTAGTGGCGAGGTCATTCATCAATTATAATTTTATCC	BiFC
nLUC-RWD40-F	ACGGGGGACGAGCTCATGATCTTAGACGAGAAGAATCG	Split-LUC
nLUC-RWD40-R	ACGCGTACGAGATCTGGTAACTATGATCTGAGTCATTAGA	Split-LUC
nLUC-RMB1-F	ACGGGGGACGAGCTCATGTTACGTCAGCTTCCACCAAC	Split-LUC
nLUC-RMB1-R	ACGCGTACGAGATCTGGTGTCCTGCAACTGTTGGTAGCAT	Split-LUC
nLUC-RHD1-F	ACGGGGGACGAGCTCATGGATGAGATAAAACCAAAGAAA	Split-LUC
nLUC-RHD1-R	ACGCGTACGAGATCTGTTCATCAATTATAATTTTATCCTT	Split-LUC
cLUC-ROS1-F	CGTACGCGTCCCGGGGCATGGAGAAACAGAGGAGAGAAGAA	Split-LUC
cLUC-ROS1-R	GAACGAAAGCTCTGCAGGGCGAGGTTAGCTTGTTGTCCC	Split-LUC
cLUC-RWD40-F	CGTACGCGTCCCGGGGCATGATCTTAGACGAGAAGAATCG	Split-LUC
cLUC-RWD40-R	GAACGAAAGCTCTGCAGGTAACTATGATCTGAGTCATTAGA	Split-LUC
cLUC-RMB1-F	CGTACGCGTCCCGGGGCATGTTACGTCAGCTTCCACCAAC	Split-LUC
cLUC-RMB1-R	GAACGAAAGCTCTGCAGGTGTCCTGCAACTGTTGGTAGCAT	Split-LUC
cLUC-RHD1-F	CGTACGCGTCCCGGGGCATGGATGAGATAAAACCAAAGAAA	Split-LUC
cLUC-RHD1-R	GAACGAAAGCTCTGCAGTTCATCAATTATAATTTTATCCTT	Split-LUC
AT5G39160 locus mCG-F	TTTGGTAMGGACTTTTAGTTACAAGAGAGCATTTAAACAAAAATGACMGGTAGATGGAA	EMSA
AT5G39160 locus mCG-R	TTCCATCTACMGGTCATTTTTGTTTAAATGCTCTCTTGTAACTAAAAGTCMGTACCAAA	EMSA
AT5G39160 locus mCHG-F	TTTGGTACGGACTTTTAGTTACAAGAGAGCATTTAAACAAAAATGAMCGGTAGATGGAA	EMSA
AT5G39160 locus mCHG-R	TTCCATCTAMCGGTCATTTTTGTTTAAATGCTCTCTTGTAACTAAAAGTMCGTACCAAA	EMSA
AT5G39160 locus mCHH-F	TTTGGTACGGAMTTTTAGTTAMAAGAGAGMATTTAAAMAAAAATGACCGGTAGATGGAA	EMSA
AT5G39160 locus mCHH-R	TTCCATCTACCGGTCATTTTTGTTTAAATGCTCTCTTGTAACTAAAAGTCCGTACCAAA	EMSA
MEMS locus mCG-F	TCCGTAAAACTTTTCCMGCCAACCAAACGAACTTTCGCCCTAC	EMSA
MEMS locus mCG-R	GTAGGGCGAAAGTTCGTTTGGTTGGMGGGAAAAGTTTTACGGA	EMSA
MEMS locus mCHG-F	TCCGTAAAACTTTTCMCGCCAACCAAACGAACTTTCGCCCTAC	EMSA
MEMS locus mCHG-R	GTAGGGCGAAAGTTCGTTTGGTTGGCGGGAAAAGTTTTACGGA	EMSA
MEMS locus mCHH-F	TCCGTAAAACTTTTCCCGMCAACCAAACGAACTTTCGCCCTAC	EMSA
MEMS locus mCHH-R	GTAGGGCGAAAGTTCGTTTGGTTGGCGGGAAAAGTTTTAMGGA	EMSA
MBP-RMB1-MBD-F	ATAGGAATTCCATATGATGTTACGTCAGCTTCCACC	Protein expression
MBP-RMB1-MBD-R	ATAGCGGCCGCTTGTAAGGCTTTTAAACTTGCTTT	Protein expression
